# Characterisation and automated quantification of induced seizure-related behaviours in *Xenopus laevis* tadpoles

**DOI:** 10.1101/2022.11.18.517140

**Authors:** Sandesh Panthi, Phoebe A. Chapman, Paul Szyszka, Caroline W. Beck

**Affiliations:** Department of Zoology, University of Otago, Dunedin, New Zealand, 9054; Brain Health Research Centre, University of Otago, Dunedin, New Zealand; Genetics Otago, University of Otago, Dunedin, New Zealand

**Keywords:** Epilepsy, seizure behaviour, African Clawed Frog, *Xenopus laevis*, TopScan

## Abstract

Epilepsy, a clinical diagnosis characterized by paroxysmal episodes known as seizures, affects 1% of people worldwide. Safe and patient-specific treatment is vital and can be achieved by the development of rapid pre-clinical models of for identified epilepsy genes. Epilepsy can result from either brain injury or gene mutations, and can also be induced chemically. *Xenopus laevis* tadpoles could be a useful model for confirmation of variants of unknown significance found in epilepsy patients, and for drug re-purposing screens that could eventually lead to benefits for patients. Here, we characterise and quantify seizure-related behaviours in *X. laevis* tadpoles arrayed in 24-well plates. To provoke acute seizure behaviours, tadpoles were chemically induced with either pentylenetetrazole (PTZ) or 4-aminopyridine (4-AP). To test the capacity to adapt this method for drug testing, we also exposed induced tadpoles to the anti-seizure drug valproate (VPA). Four induced seizure-like behaviours were described and manually quantified, and two of these (darting, circling) could be accurately detected automatically, using the video analysis software TopScan. Additionally, we recorded swimming trajectories and mean swimming velocity. Automatic detection showed that either PTZ or 4-AP induced darting behaviour and increased mean swimming velocity compared to untreated controls. Both parameters were significantly reduced in the presence of VPA. In particular, darting behaviour was a shown to be a sensitive measure of epileptic seizure activity. While we could not automatically detect the full range of seizure behaviours, this method shows promise for future studies, since *X. laevis* is a well-characterised and genetically tractable model organism.
