## supplementary data file 2 for "Characterisation and automated quantification of induced seizure-related behaviours in *Xenopus laevis* tadpoles"

### Sheet: Authors
							Characterisation and automated quantification of induced seizure-related behaviours in Xenopus laevis tadpoles
			Sandesh Panthi1,2, Phoebe A. Chapman1,3, Paul Szyszka1,2, Caroline W. Beck1,2,3*
Supplemental data file 2: raw data and analysis.

### Sheet: Table 1
Table 1 by individual tadpole: each number is a count of the number of observed phenotypes from 30 minutes of video recording.
							PTZ treated tadpoles
		Behavioural parameter	Tadpole 1	Tadpole 2	Tadpole 3	Tadpole 4	Tadpole 5	Tadpole 6	Tadpole 7	Tadpole 8	Tadpole 9	Tadpole 10		Total	Average	SD	SEM
		Immobile	38	43	42	38	37	17	24	29	29	9		306	30.6	11.227	3.55027
		Circling	37	53	15	20	43	17	27	31	34	15		292	29.2	12.8478	4.06284
		Darting	31	50	50	25	29	7	18	10	31	10		261	26.1	15.4521	4.88638
		UTB	46	42	40	12	13	9	1	5	2	2		172	17.2	18.1034	5.7248
		CSC	25	18	38	3	8	0	0	7	17	0		116	11.6	12.7297	4.02547
		TOTAL EVENTS	177	206	185	98	130	50	70	82	113	36
								4-AP treated tadpoles
		Behavioural parameter	Tadpole 1	Tadpole 2	Tadpole 3	Tadpole 4	Tadpole 5	Tadpole 6	Tadpole 7	Tadpole 8	Tadpole 9	Tadpole 10		Total	Average	SD	SEM
		Immobile	30	32	33	26	25	25	20	10	4	4		209	20.9	11.07	3.50063
		Circling	31	32	58	47	32	27	22	41	22	42		354	35.4	11.5104	3.6399
		Darting	87	60	7	36	14	23	11	36	54	28		356	35.6	25.1272	7.94593
		UTB	88	53	13	61	48	41	31	35	25	25		420	42	21.6641	6.85079
		CSC	45	0	32	16	17	11	28	27	5	9		190	19	13.8404	4.37671
		TOTAL	281	177	143	186	136	127	112	149	110	108
							PTZ treated tadpoles
	Normalised by %
		Behavioural parameter	Tadpole 1	Tadpole 2	Tadpole 3	Tadpole 4	Tadpole 5	Tadpole 6	Tadpole 7	Tadpole 8	Tadpole 9	Tadpole 10		Total	Average	SD	SEM
		Immobile	21.4689	20.8738	22.7027	38.7755	28.4615	34	34.2857	35.3659	25.6637	25			28.6598	6.47813	2.04856
		Circling	20.904	25.7282	8.10811	20.4082	33.0769	34	38.5714	37.8049	30.0885	41.6667			29.0357	10.3221	3.26414
		Darting	17.5141	24.2718	27.027	25.5102	22.3077	14	25.7143	12.1951	27.4336	27.7778			22.3752	5.75811	1.82087
		UTB	25.9887	20.3883	21.6216	12.2449	10	18	1.42857	6.09756	1.76991	5.55556			12.3095	8.75916	2.76989
		CSC	14.1243	8.73786	20.5405	3.06122	6.15385	0	0	8.53659	15.0442	0			7.61986	7.17697	2.26956
	Normalised by %							4-AP treated tadpoles
		Behavioural parameter	Tadpole 1	Tadpole 2	Tadpole 3	Tadpole 4	Tadpole 5	Tadpole 6	Tadpole 7	Tadpole 8	Tadpole 9	Tadpole 10		Total	Average	SD	SEM
		Immobile	10.6762	18.0791	23.0769	13.9785	18.3824	19.685	17.8571	6.71141	3.63636	3.7037		135.787	13.5787	7.00196	2.21421
		Circling	11.032	18.0791	40.5594	25.2688	23.5294	21.2598	19.6429	27.5168	20	38.8889		245.777	24.5777	9.14375	2.89151
		Darting	30.9609	33.8983	4.8951	19.3548	10.2941	18.1102	9.82143	24.1611	49.0909	25.9259		226.513	22.6513	13.2148	4.17888
		UTB	31.3167	29.9435	9.09091	32.7957	35.2941	32.2835	27.6786	23.4899	22.7273	23.1481		267.768	26.7768	7.62822	2.41225
		CSC	16.0142	0	22.3776	8.60215	12.5	8.66142	25	18.1208	4.54545	8.33333		124.155	12.4155	7.91976	2.50445

### Sheet: Fig 2B
	Transition from one behaviour to other in PTZ treated tadpoles (n=10)											Transition from one behaviour to other in PTZ treated tadpoles (n=10)
			Immobile	Circling	Darting	UTB	CSC							Immobile	Circling	Darting	UTB	CSC
		Immobile	-	0.57	0.23	0.12	0.08	1			first event		Immobile	-	0.57	0.23	0.12	0.08
		Circling	0.36	-	0.42	0.13	0.09						Circling	0.36	-	0.42	0.13	0.09
		Darting	0.3	0.34	-	0.22	0.14						Darting	0.3	0.34	-	0.22	0.14
		UTB	0.45	0.24	0.17	-	0.14						UTB	0.45	0.24	0.17	-	0.14
		CSC	0.29	0.15	0.23	0.33	-						CSC	0.29	0.15	0.23	0.33	-
	Transition from one behaviour to other in 4-AP treated tadpoles (n=10)											Transition from one behaviour to other in 4-AP treated tadpoles (n=10)
			Immobile	Circling	Darting	UTB	CSC							Immobile	Circling	Darting	UTB	CSC
		Immobile	-	0.37	0.28	0.23	0.12						Immobile	-	0.37	0.28	0.23	0.12	1
		Circling	0.2	-	0.25	0.41	0.14						Circling	0.2	-	0.25	0.41	0.14	1
		Darting	0.1	0.25	-	0.46	0.19						Darting	0.1	0.25	-	0.46	0.19	1
		UTB	0.14	0.39	0.34	-	0.13						UTB	0.14	0.39	0.34	-	0.13	1
		CSC	0.2	0.17	0.37	0.26	-						CSC	0.2	0.17	0.37	0.26	-	1
			*UTB= uncoordinated tail bends
			*CSC= c shaped contractions

### Sheet: Fig 3-CSC manual
PTZ	PTZ and 5mM VPA				4-AP	4-AP and 5mM VPA	4-AP and 10mM VPA	CSC Manually counted for 10 tadpoles over 30 minutes
37	4				69	1	1
18	2				76	2	1
46	22				0	1	58
1	1				34	80	7
8	10				51	0	1
0	3				44	0	1
7	14				64	0	1
17	22				18	0	0
0	18				21	0	0
0	0				56	0	0
Test for normal distribution				Test for normal distribution
D'Agostino & Pearson test	PTZ	PTZ and 5mM VPA		D'Agostino & Pearson test	4-AP	4-AP and 5mM VPA	4-AP and 10mM VPA
K2	3.354	3.172		K2	0.7145	28.5	27.61
P value	0.187	0.2048		P value	0.6996	<0.0001	<0.0001
Passed normality test (alpha=0.05)?	Yes	Yes		Passed normality test (alpha=0.05)?	Yes	No	No
P value summary	ns	ns		P value summary	ns	****	****
T-test (unpaired)					Kruskal-Wallis test
Table Analyzed	PTZ- CSC				4-AP CSC
Column B	PTZ + 5mM VPA				Number of families	1
vs.	vs.				Number of comparisons per family	3
Column A	PTZ				Alpha	0.05
Unpaired t test					Dunn's multiple comparisons test	Mean rank diff.	Significant?	Summary	Adjusted P Value
P value	0.5263				4-AP vs. 4-AP & VPA	11.55	Yes	**	0.0079
P value summary	ns				4-AP vs. 4-AP & hi VPA	9.3	Yes	*	0.0462
Significantly different (P < 0.05)?	No				4-AP & VPA vs. 4-AP & hi VPA	-2.25	No	ns	>0.9999
One- or two-tailed P value?	Two-tailed
t, df	t=0.6461, df=18
How big is the difference?
Mean of column A	13.4
Mean of column B	9.6
Difference between means (B - A) ± SEM	-3.800 ± 5.881
95% confidence interval	-16.16 to 8.556
R squared (eta squared)	0.02267
Descriptive stats
	PTZ	PTZ and 5mM VPA			4-AP	4-AP and 5mM VPA	4-AP and 10mM VPA
Number of values	10	10			10	10	10
Minimum	0	0			0	0	0
Maximum	46	22			76	80	58
Range	46	22			76	80	58
Mean	13.4	9.6			43.3	8.4	7
Std. Deviation	16.39	8.796			24.67	25.17	18.04
Std. Error of Mean	5.182	2.782			7.802	7.959	5.704

### Sheet: Fig 3-Auto
DISTANCE																							Descriptive stats
PTZ	PTZ and 5mM VPA	4-AP	4-AP and 5mM VPA	4-AP and 10mM VPA									Data only shown as tracks											PTZ	PTZ and 5mM VPA	4-AP	4-AP and 5mM VPA	4-AP and 10mM VPA
217.051	161.688	1200.31	1079.81	758.69																			Number of values	10	10	10	10	10
573.037	153.695	1082.12	1010.47	212.087
284.906	672.547	95.4653	1374.73	1349.09																			Minimum	110.5	140	95.47	519.6	212.1
475.158	240.955	1057.36	1401.44	235.05																			Maximum	573	672.5	1200	1401	1349
341.922	180.226	1039.83	519.644	344.782																			Range	462.5	532.5	1105	881.8	1137
110.489	251.377	812.153	845.144	532.718
247.137	140.017	1052.03	713.801	901.998																			Mean	314.5	252.3	911.6	1005	683.2
382.02	422.325	1131.35	1304.26	603.849																			Std. Deviation	139.9	170.7	363.6	324.6	405
343.423	157.699	448.42	591.882	1316.95																			Std. Error of Mean	44.24	53.99	115	102.6	128.1
170.156	142.787	1196.53	1211.57	576.389
VELOCITY cm/sec						D'Agostino & Pearson test	PTZ	PTZ and 5mM VPA	4-AP	4-AP and 5mM VPA	4-AP and 10mM VPA		Mann Whitney test			Kruskal-Wallis test							Descriptive stats
0.1271	0.0947	0.6677	0.7985	0.4219		K2	0.4832	12.28	7.471	3.139	1.091		P value	0.2176		Dunn's multiple comparisons test	Mean rank diff.	Significant?	Summary	Adjusted P Value			Number of values	10	10	10	10	10
0.3355	0.09	0.6018	0.5636	0.1179		P value	0.7854	0.0022	0.0239	0.2081	0.5796		Exact or approximate P value?	Exact		4-AP vs. 4-AP & VPA	-3.4	No	ns	>0.9999
0.1668	0.3937	0.0531	0.7645	0.7502		Passed normality test (alpha=0.05)?	Yes	No	No	Yes	Yes		P value summary	ns		4-AP vs. 4-AP & hi VPA	4.6	No	ns	0.7279			Minimum	0.0656	0.082	0.0531	0.2906	0.1179
0.279	0.1555	0.588	0.7794	0.1307		P value summary	ns	**	*	ns	ns		Significantly different (P < 0.05)?	No		4-AP & VPA vs. 4-AP & hi VPA	8	No	ns	0.1265			Maximum	0.3355	0.3937	0.671	0.7985	0.7502
0.2016	0.1055	0.5807	0.2906	0.1918									One- or two-tailed P value?	Two-tailed									Range	0.2699	0.3117	0.6179	0.5079	0.6323
0.0656	0.1472	0.4527	0.47	0.2963
0.1447	0.082	0.5851	0.397	0.5016																			Mean	0.1845	0.1492	0.5079	0.5802	0.3803
0.2236	0.2472	0.6292	0.7349	0.3358																			Std. Deviation	0.0819	0.09993	0.2028	0.1963	0.2251
0.201	0.0923	0.2494	0.3292	0.7324																			Std. Error of Mean	0.0259	0.0316	0.06412	0.06208	0.07119
0.0996	0.0836	0.671	0.6738	0.3242
% OF TIME SPENT CIRCLING						D'Agostino & Pearson test	PTZ	PTZ and 5mM VPA	4-AP	4-AP and 5mM VPA	4-AP and 10mM VPA		unpaired t test (PTZ)			1-way ANOVA (4-AP)
7.6	10.8	47.6	34.9	22.9		K2	5.926	2.256	2.1	1.648	2.51		Unpaired t test			Tukey's multiple comparisons test	Mean Diff.	95.00% CI of diff.	Below threshold?	Summary	Adjusted P Value		Number of values	10	10	10	10	10
11.6	5.5	48.2	20.2	0		P value	0.0517	0.3237	0.3499	0.4387	0.285		P value	0.1755		4AP vs. 4AP plus VPA 5mM	-4.85	-34.13 to 24.43	No	ns	0.9116
10.3	16.2	2.7	82.7	61.8		Passed normality test (alpha=0.05)?	Yes	Yes	Yes	Yes	Yes		P value summary	ns		4AP vs. 4AP plus VPA 10mM	8.23	-21.05 to 37.51	No	ns	0.7674		Minimum	4	3.4	2.7	9	0
24.2	7.5	53.1	67.7	0.9		P value summary	ns	ns	ns	ns	ns		Significantly different (P < 0.05)?	No		4AP plus VPA 5mM vs. 4AP plus VPA 10mM	13.08	-16.20 to 42.36	No	ns	0.5178		Maximum	24.2	16.2	53.1	82.7	80.5
12.1	7.7	38.9	20.2	1.7									One- or two-tailed P value?	Two-tailed									Range	20.2	12.8	50.4	73.7	80.5
4	13	26.1	9.7	17.4									t, df	t=1.410, df=18
9.8	3.4	31.9	39	76.7																			Mean	11.47	8.45	35.58	40.43	27.35
13.5	7.9	52.3	58	7.7																			Std. Deviation	5.572	3.85	18.55	26.09	32.67
15.1	7.1	6.5	9	80.5																			Std. Error of Mean	1.762	1.217	5.867	8.251	10.33
6.5	5.4	48.5	62.9	3.9
% OF TIME SPENT DARTING						D'Agostino & Pearson test	PTZ	PTZ and 5mM VPA	4-AP	4-AP and 5mM VPA	4-AP and 10mM VPA		unpaired t test (PTZ)			Kruskal-Walllis test
4.1	1.3	3.9	6.2	0		K2	0.5754	3.751	11.15	27.09	28.34		Unpaired t test			Dunn's multiple comparisons test	Mean rank diff.	Significant?	Summary	Adjusted P Value			Number of values	10	10	10	10	10
9.9	1.6	3.8	0	0		P value	0.75	0.1533	0.0038	<0.0001	<0.0001		P value	0.0005		4AP vs. 4AP plus VPA 5mM	10.8	Yes	*	0.0147
4	3.9	1.3	0.2	7.4		Passed normality test (alpha=0.05)?	Yes	Yes	No	No	No		P value summary	***		4AP vs. 4AP plus VPA 10mM	13.8	Yes	***	0.001			Minimum	1.8	1.2	1.3	0	0
10.1	1.4	2.4	0.6	0		P value summary	ns	ns	**	****	****		Significantly different (P < 0.05)?	Yes		4AP plus VPA 5mM vs. 4AP plus VPA 10mM	3	No	ns	>0.9999			Maximum	10.1	3.9	8.5	6.2	7.4
7.9	1.3	2.3	0.7	0.3									One- or two-tailed P value?	Two-tailed									Range	8.3	2.7	7.2	6.2	7.4
4.3	3.8	3	0	0									t, df	t=4.202, df=18
4.7	1.2	4.9	0.3	0																			Mean	5.87	2.04	3.61	0.85	0.8
5.8	1.6	3.5	0.5	0																			Std. Deviation	2.694	1.023	1.995	1.899	2.322
6.1	1.8	2.5	0	0.3																			Std. Error of Mean	0.8521	0.3236	0.631	0.6004	0.7344
1.8	2.5	8.5	0	0
\

### Sheet: Figure 4 velocity
Controls	VPA	PTZ only	PTZ and VPA (5mM)	4-AP	4-AP and VPA (5mM)	4-AP and VPA (10mM)	data in cm/sec, from Topscan	D'Agostino & Pearson test	Controls	VPA	PTZ only	PTZ and VPA (5mM)	4-AP	4-AP and VPA (5mM)	4-AP and VPA (10mM)
0.0002	0.0332	0.0626	0.0078	0.8287	0.6709	0.5496		K2	52.27	48.8	28.16	24.36	19.81	7.392	3.642
0.0248	0.018	0.2795	0.0101	0.774	0.6701	0.6489		P value	<0.0001	<0.0001	<0.0001	<0.0001	<0.0001	0.0248	0.1618
0.0089	0.05	0.0799	0.0277	0.7885	0.5529	0.209		Passed normality test (alpha=0.05)?	No	No	No	No	No	No	Yes
0.0176	0.0143	0.0599	0.0081	0.5369	0.4584	0.301		P value summary	****	****	****	****	****	*	ns
0.021	0	0.0991	0.0171	0.8026	0.6622	0.1847
0.0135	0.0734	0.1362	0.027	0.6925	0.5564	0.1454		Controls and PTZ group- Kruskal-Wallis test
0.0143	0.0052	0.0729	0.0589	0.6822	0.859	0.4839		Number of families	1
0.0229	0.0172	0.2355	0.0302	0.613	0.6476	0.2398		Number of comparisons per family	6
0.0053	0.0573	0.0883	0.002	0.0542	0.6375	0.1859		Alpha	0.05
0.0766	0.0001	0.0144	0.0273	0.5982	0.6532	0.0794		Dunn's multiple comparisons test	Mean rank diff.	Significant?	Summary	Adjusted P Value
0.0212	0.002	0.1535	0.0348	0.6588	0.7135	0.094		Controls vs. VPA	24.04	No	ns	0.4352
0.0063	0.0055	0.0003	0.033	0.7327	0.576	0.0695		Controls vs. PTZ only	-72.79	Yes	****	<0.0001
0.0015	0.01	0.0494	0.0204	0.5949	0.7487	0.2167		Controls vs. PTZ and VPA (5mM)	-30.93	No	ns	0.2924
0.0131	0.0015	0.1742	0.0046	0.4625	0.7512	0.2856		VPA vs. PTZ only	-96.83	Yes	****	<0.0001
0.0274	0.0039	0.0732	0.039	0.5969	0.6491	0.0577		VPA vs. PTZ and VPA (5mM)	-54.97	Yes	**	0.0028		chnaged on grpah
0.0128	0.001	0.0964	0.0084	0.6409	0.6335	0.584		PTZ only vs. PTZ and VPA (5mM)	41.86	Yes	*	0.0459
0.0197	0.0044	0.0455	0.0079	0.6342	0.8895	0.327
0.0422	0.0064	0.0793	0.0055	0.5652	0.6621	0.4934		Controls and 4-AP group-Kruskal-Wallis test
0.0291	0.0008	0.0522	0.0106	0.2541	0.7613	0.3475		Number of families	1
0.0194	0.0229	0.0287	0.0242	0.6869	0.7173	0.1222		Number of comparisons per family	10
0.0412	0.0032	0.0379	0.0128	0.4279	0.8594	0.1447		Alpha	0.05
0.0416	0.0069	0.1386	0.0054	0.5405	0.4688	0.3489
0.0252	0.0035	0.1826	0.0211	0.6105	0.4989	0.3803		Dunn's multiple comparisons test	Mean rank diff.	Significant?	Summary	Adjusted P Value
0.0095	0.0032	0.0889	0.0741	0.6364	0.6705	0.3687		Controls vs. VPA	14.77	No	ns	>0.9999		changed on graph
0.0043	0.0349	0.0474	0.0135	0.5495	0.6653	0.5038		Controls vs. 4-AP	-287.4	Yes	****	<0.0001
0.0211	0.0177	0.0106	0.0225	0.6791	0.7712	0.1544		Controls vs. 4-AP and VPA (5mM)	-250.7	Yes	****	<0.0001
0.0012	0.0002	0.0543	0.0052	0.7328	0.8223	0.2764		Controls vs. 4-AP and VPA (10mM)	-185.7	Yes	****	<0.0001
0.0003	0.0149	0.0051	0.031	0.6765	0.5382	0.1603		VPA vs. 4-AP	-302.1	Yes	****	<0.0001
0.0251	0.0091	0.04	0.0219	0.669	0.5626	0.4749		VPA vs. 4-AP and VPA (5mM)	-265.5	Yes	****	<0.0001
0.0005	0.0071	0.0262	0.0314	0.6934	0.1343	0.3802		VPA vs. 4-AP and VPA (10mM)	-200.5	Yes	****	<0.0001
0.0016	0.0005	0.0331	0.0184	0.3494	0.6903	0.3825		4-AP vs. 4-AP and VPA (5mM)	36.69	No	ns	0.5085
0.0036	0.017	0.0031	0.0278	0.4829	0.6899	0.111		4-AP vs. 4-AP and VPA (10mM)	101.7	Yes	****	<0.0001
0.0006	0.0293	0.0448	0.0122	0.8379	0.6203	0.6378		4-AP and VPA (5mM) vs. 4-AP and VPA (10mM)	64.98	Yes	*	0.0124
0.0051	0.0222	0.1604	0.0122	0.6352	0.5525	0.0403
0	0	0	0.0186	0.6669	0.3883	0.2054
0.0228	0.0004	0.0416	0.0191	0.7151	0.4745	0.0505		Descriptive Stats	Controls	VPA	PTZ only	PTZ and VPA (5mM)	4-AP	4-AP and VPA (5mM)	4-AP and VPA (10mM)
0.039	0.0071	0.0541	0.0221	0.7007	0.636	0.1496		Number of values	84	84	84	48	124	124	96
0.0003	0.0264	0.0055	0.0083	0.5781	0.6454	0.1867
0.0023	0.0175	0.0405	0.0291	0.641	0.4758	0.4918		Minimum	0	0	0	0.0012	0.0331	0.0179	0
0.001	0.0029	0.0127	0.0012	0.4696	0.6058	0.3126		Maximum	0.1137	0.0753	0.3208	0.0741	0.8379	0.8341	0.9122
0.0005	0.003	0.006	0.0108	0.6722	0.6131	0.2337		Range	0.1137	0.0753	0.3208	0.0729	0.8048	0.8162	0.9122
0.0011	0.0072	0.0358	0.0229	0.6283	0.6094	0.2126
0.0139	0.0007	0.014	0.0105	0.2421	0.532	0.7091		Mean	0.01782	0.01257	0.06659	0.02026	0.5465	0.4865	0.3576
0.011	0.0033	0.0041	0.0116	0.5843	0.7086	0.3816		Std. Deviation	0.02031	0.01615	0.07375	0.01415	0.1668	0.1704	0.1973
0.0344	0.0001	0.031	0.0232	0.6498	0.7007	0.2415		Std. Error of Mean	0.002216	0.001762	0.008047	0.002042	0.01497	0.0153	0.02014
0.0002	0.0006	0.0048	0.0183	0.4186	0.6951	0.0516
0.0205	0	0.0721	0.044	0.6101	0.4175	0.4005
0.0007	0.0162	0.0129	0.0187	0.6041	0.5056	0.1297
0.025	0.0003	0.0398		0.7198	0.4655	0.4226
0.0589	0.0194	0.0192		0.5258	0.6026	0.4219
0.0016	0.0003	0.0499		0.541	0.5581	0.7625
0.0099	0.0244	0.0274		0.2233	0.6233	0.2268
0.0051	0.0147	0.0024		0.1941	0.6125	0.263
0.0034	0.0007	0.0096		0.5297	0.4053	0.5457
0.0364	0.0001	0.0281		0.6052	0.8908	0.6297
0.0169	0.0056	0.0115		0.2491	0.5685	0.3008
0.0047	0.0045	0.0157		0.56	0.7726	0.3525
0	0	0.0025		0.1717	0.786	0.1557
0.001	0.0036	0.0072		0.1891	0.6293	0.2215
0.0077	0.0019	0.0296		0.0331	0.5204	0.7358
0.0004	0.0251	0.0019		0.2359	0.2985	0.7909
0.0399	0.0023	0.0179		0.4934	0.4742	0.3355
0.0374	0.0126	0.0359		0.0001	0.3996	0.4127
0.0034	0.0115	0.0407		0.6262	0.7449	0.9122
0.0288	0.0024	0.0012		0.5512	0.6291	0.7361
0.0188	0.0088	0.0457		0.6873	0.5215	0.6454
0.0007	0.0133	0.0032		0.5881	0.3317	0.1313
0.0259	0.0105	0.0088		0.4568	0.6823	0.4282
0.0044	0.0007	0.0025		0.4478	0.4543	0.2132
0	0.0005	0.001		0.6111	0.3887	0
0.1137	0.0164	0.0089		0.5881	0.3664	0.4379
0.0007	0.0031	0.0081		0.5607	0.4277	0.1984
0.0217	0.0244	0.3208		0.5216	0.4833	0.5195
0.0821	0.0425	0.1638		0.5806	0.5308	0.4988
0.0176	0.008	0.2742		0.4841	0.3792	0.4941
0.0069	0.058	0.1978		0.6027	0.1808	0.3872
0.0531	0.0015	0.0674		0.5467	0.0513	0.4528
0.0188	0.0753	0.142		0.529	0.4509	0.4478
0.027	0.0022	0.2197		0.6125	0.6124	0.3598
0.0209	0.0051	0.1975		0.4433	0.219	0.5756
0.0019	0.0073	0.0978		0.6519	0.7217	0.6029
0.0495	0.0319	0.1939		0.583	0.1981	0.3377
0.0109	0.0159	0.0872		0.57	0.2471	0.1555
0.0151	0.0187	0.124		0.739	0.0179	0.6798
				0.595	0.0716	0.4349
				0.538	0.4744	0.4901
				0.4514	0.428	0.3141
				0.6398	0.4966	0.6324
				0.6673	0.3957	0.3887
				0.31	0.3712	0.4441
				0.2469	0.3311	0.2561
				0.3806	0.1224	0.3108
				0.2913	0.4898	0.5906
				0.1663	0.105	0.2995
				0.224	0.4754	0.3909
				0.641	0.5291	0.2363
				0.513	0.468
				0.4282	0.2695
				0.4869	0.4349
				0.5796	0.2679
				0.4032	0.4846
				0.5932	0.5971
				0.7595	0.6129
				0.5555	0.6084
				0.4043	0.4946
				0.6933	0.5491
				0.5004	0.6648
				0.665	0.4615
				0.4702	0.2661
				0.5444	0.2232
				0.4918	0.5331
				0.6102	0.5734
				0.5253	0.3895
				0.6987	0.3489
				0.7122	0.0206
				0.4418	0.2433
				0.4636	0.3683
				0.4286	0.1742
				0.5995	0.5851
				0.3731	0.719
				0.4486	0.5134
				0.6255	0.439
				0.5589	0.6115
				0.3948	0.2998

### Sheet: Figure 4 circling
Controls	VPA	PTZ only	PTZ and VPA (5mM)	4-AP	4-AP and VPA (5mM)	4-AP and VPA (10mM)	% of time spent circling, from Topscan		Controls	VPA	PTZ only	PTZ and VPA (5mM)	4-AP	4-AP and VPA (5mM)	4-AP and VPA (10mM)
0	0	4.27333	0	36.0511	42.3	20.1933		D'Agostino & Pearson test
0	0.355556	22.3711	0	48.1622	80.9	45.6267		K2	136.8	96.32	31.1	10.95	6.809	28.23	26.2
0	0	5.83556	1.5	33.9756	77.8	0		P value	<0.0001	<0.0001	<0.0001	0.0042	0.0332	<0.0001	<0.0001
0	0	5.14	0.1	22.5933	44.9	0		Passed normality test (alpha=0.05)?	No	No	No	No	No	No	No
0	0	5.86	0	61.1622	50.5	0		P value summary	****	****	****	**	*	****	****
0	0.28	9.06667	0	20.2444	5.5	0.846667		Controls and PTZ group: Kruskal Wallis
0	2.80444	4.31333	2.1	19.08	71.9	34.2822		Dunn's multiple comparisons test	Mean rank diff.	Significant?	Summary	Adjusted P Value
0	0	16.4022	2.3	17.8467	61.4	0.448889		Controls vs. VPA	-8.321	No	ns	>0.9999
0	1.58889	7.49333	0	37.5356	30.6	0		Controls vs. PTZ only	-127.5	Yes	****	<0.0001
0	0	0.908889	0.8	44.4289	73.5	0		Controls vs. PTZ and VPA (5mM)	-80.16	Yes	****	<0.0001		changed on graph
0	0	11.0333	0	44.96	26.3	0		VPA vs. PTZ only	-119.2	Yes	****	<0.0001
0	0	0	0	38.6844	52.3	0.148889		VPA vs. PTZ and VPA (5mM)	-71.84	Yes	****	<0.0001
0	0	3.69111	0	49.52	68.4	0		PTZ only vs. PTZ and VPA (5mM)	47.39	Yes	**	0.0059
0	0	12.6778	0.4	62.7578	78.5	4.94222
0	0	6.14222	0	16.1311	33	0		Controls and 4-AP group
0	0.071111	7.16	0.6	38.2044	68.8	66.9689		Dunn's multiple comparisons test	Mean rank diff.	Significant?	Summary	Adjusted P Value
0	0	2.60667	0.1	25.7711	31.6	17.9667		Controls vs. VPA	-7.232	No	ns	>0.9999
0	0	4.59778	0	42.6111	57.9	22.5844		Controls vs. 4-AP	-247.1	Yes	****	<0.0001
0	0	3.42222	0	21.02	41.1	1.77333		Controls vs. 4-AP and VPA (5mM)	-272.4	Yes	****	<0.0001
0	0	1.99778	0.7	24.8111	77.1	0		Controls vs. 4-AP and VPA (10mM)	-137.6	Yes	****	<0.0001
0	0	1.62667	0.3	55.9422	75.7	0		VPA vs. 4-AP	-239.9	Yes	****	<0.0001
3.36889	0	6.29778	0.7	51.8489	80.4	9.24222		VPA vs. 4-AP and VPA (5mM)	-265.2	Yes	****	<0.0001
0.328889	0	12.6822	1.2	5.56444	25.2	6.85111		VPA vs. 4-AP and VPA (10mM)	-130.4	Yes	****	<0.0001
0.068889	0	5.35556	0	34.4467	51.5	4.32444		4-AP vs. 4-AP and VPA (5mM)	-25.3	No	ns	>0.9999	changed on graph
0	0.133333	1.42889	1	46.0467	47.4	1.25333		4-AP vs. 4-AP and VPA (10mM)	109.5	Yes	****	<0.0001
0	0	0.953333	0.6	52.8089	58.3	0.562222		4-AP and VPA (5mM) vs. 4-AP and VPA (10mM)	134.8	Yes	****	<0.0001
0	0	4.06889	0.4	51.6467	51.6	0
0	0	0.231111	2.3	26.0222	36.7	0
0	0	1.24	0.4	45.5711	78.1	4.55111
0	0	0.175556	1.4	32.34	7.1	0.688889
0	0	1.77556	1.4	19.3511	63.1	1.72889
0	0	0.168889	1.2	17.6667	22.8	0		Descriptive stats	Controls	VPA	PTZ only	PTZ and VPA (5mM)	4-AP	4-AP and VPA (5mM)	4-AP and VPA (10mM)
0	0	2.83556	1.1	55.2689	83.9	5.02667		Number of values	84	84	84	48	124	124	96
0	0	13.7267	1.2	29.9267	70.4	0
0	0	0	2.1	51.2067	59.9	0		Minimum	0	0	0	0	0	0	0
0	0	2.61333	0.6	55.3378	52.1	0		Maximum	5.093	4.838	22.37	3.3	72.88	91.8	78.39
0.86	0	3.71333	0.8	47.4778	20	0		Range	5.093	4.838	22.37	3.3	72.88	91.8	78.39
0	0	0.34	0.7	22.5111	9.3	2.29333
0	0	4.79556	2	46.1756	36.7	15.7444		Mean	0.1579	0.2535	4.32	0.7625	34.11	43.74	15.35
0	0	0.993333	0	20.96	58.8	1.43111		Std. Deviation	0.6877	0.8184	5.085	0.7932	17.83	26.65	21.47
0	0	0	0.9	57.4778	56.2	0		Std. Error of Mean	0.07503	0.08929	0.5548	0.1145	1.602	2.393	2.191
0	0	0.682222	0.3	40.92	41	0
0.928889	0	0	0.4	2.49333	7.9	16.1511
0	0	0	0.4	40.0422	63.9	0.437778
0	0	1.35556	0.2	33.8267	35.4	0
0	0	0.342222	1.5	21.7311	50.8	0
0	0	5.27111	3.3	34.8667	8.5	3.21111
0	0	0.08	1.6	44.2822	33.6	0
0	0	2.36222		62.6933	27	13.9689
0	0	1.72		36.6422	69.9	7.44889
0	0	4.20889		23.2556	3	69
0	0	2.49333		0.213333	0	0
0	0	0.266667		19.8867	0.1	1.66667
0	0	0		23.3733	11.4	2.12889
0	0	2.14		59.1889	81.6	41.8644
0	0	0		1.24	0	9.82889
0	0	0.326667		28.6067	65.6	7.46444
0	0	0.211111		8.90444	6.5	0
0	0.155556	0.075556		0.837778	0	7.93556
0	0	0.651111		11.9044	0	57.9467
0	0.493333	0		72.8756	90.8	46.3556
0	0	1.16222		9.40889	20	2.18667
0	0	1.86222		0	40.8	42.5889
0	0	3.50889		43.8911	33.7	67.7778
0	0	0		39.9578	37.4	62.5311
0	0	0.177778		55.0244	40.5	43.7289
0	0	0.224444		40.5222	76.3	0.044444
0	0	0.671111		18.2444	19.1	9.09111
0	0	0		5.26889	49.8	27
0	0	0		43.9933	51	0
0	0	0.591111		41.1089	68.5	24
0	0	0.924444		42.4711	58.7	0
0	0.351111	7.44		37.6178	76.5	78.3911
5.09333	3.46222	10.9267		35.5578	57.7	25.5378
0.24	0.126667	8.96222		25.8267	65.4	43.5289
0.093333	2.30222	22.04		51.2044	75.5	15.3644
0.124444	0	10.9333		20.0667	45.3	13.98
0	4.83778	5.90222		37.4978	55.6	52.7556
1.4	1.04444	10.0867		25.9133	84.9	4.99333
0	0	11.64		28.4556	66.7	59
0	0.066667	13.82		53.9133	69.8	41.9
0.44	2.83333	8.65111		36.0911	71.5	13.9378
0	0.391111	14.9667		48.5156	87	2.09778
0.317778	0	6.22667		39.5111	45.1	74.9422
				32.1267	22.8	22.4978
				39.1044	69.2	17.8267
				32.6244	32.4	11.5733
				50.6733	58.6	60.5444
				45.86	22.7	8.16222
				5.00444	20.6	26.5956
				5.26889	9.3	3.62222
				10.3644	0.1	1.01778
				10.5644	44.2	45.2778
				2.50444	3.3	5.35111
				0.513333	57.9	9.70222
				48.8067	48.9	1.55556
				36.7556	48.8
				14.9844	30
				15.1089	45.5
				37.9044	26.3
				0.82	45.2
				70.1222	66.7
				65.1311	65.3
				50.9356	77.1
				30.7689	37.5
				66.2422	55.3
				20.6044	82.2
				47.3667	38.6
				46.6133	33
				2.95556	0
				52.4911	46.4
				45.0933	58.2
				61.7022	6.4
				39.0422	3.6
				24.6378	2.8
				31.84	0.6
				53.9356	0.7
				36.6178	0
				40.3	62.9
				9.24444	91.8
				51.0422	0
				23.2	25.6
				43.5156	70.5
				48.8533	0

### Sheet: Figure 4 darting
Controls	VPA	PTZ only	PTZ and VPA (5mM)	4-AP	4-AP and VPA (5mM)	4-AP and VPA (10mM)	% of time spent circling, from Topscan		Controls	VPA	PTZ only	PTZ and VPA (5mM)	4-AP	4-AP and VPA (5mM)	4-AP and VPA (10mM)
0	0	0.175556	0	4.14222	0	0		D'Agostino & Pearson test
0.24	0.084444	0.955556	0	5.23778	0.1	1.07111		K2	122.3	164.1	51.28	28.87	33.05	195.8	170.6
0	0	0.402222	0.7	2.59556	0.3	0		P value	<0.0001	<0.0001	<0.0001	<0.0001	<0.0001	<0.0001	<0.0001
0	0	0.253333	0.2	0.966667	0	0		Passed normality test (alpha=0.05)?	No	No	No	No	No	No	No
0	0	0.54	0	2.57556	0	0		P value summary	****	****	****	****	****	****	****
0.013333	0	0.928889	0	4.83778	0	0		Controls and PTZ group: Kruskal Wallis
0	0	0.506667	1.7	6.29778	0	0		Dunn's multiple comparisons test	Mean rank diff.	Significant?	Summary	Adjusted P Value	Adjusted P Value
0.26	0	2.18889	0.6	1.67556	0.1	0		Controls vs. VPA	10.92	No	ns	>0.9999	0.9986
0.026667	0	0.28	0	2.15556	5.9	0		Controls vs. PTZ only	-111.2	Yes	****	<0.0001	<0.0001
0.268889	0	0	0.3	1.95778	0	0		Controls vs. PTZ and VPA (5mM)	-85.67	Yes	****	<0.0001	0.1754		changed ono graph
0	0	1.62444	0	1.92889	0	0		VPA vs. PTZ only	-122.2	Yes	****	<0.0001	<0.0001
0	0	0	0	2.14222	0	0		VPA vs. PTZ and VPA (5mM)	-96.6	Yes	****	<0.0001	0.1326
0.031111	0	0.255556	0	5.68667	0.1	0		PTZ only vs. PTZ and VPA (5mM)	25.57	No	ns	0.4644	<0.0001
0	0	0.773333	0.2	3.79556	0	0
0	0.02	0.486667	0	2.49333	1.3	0
0	0	0.091111	0.5	3.41333	0	0		Controls and 4-AP group
0.066667	0.12	0.155556	0.1	5.62444	0	0		Number of families	1
0.848889	0	0.355556	0	2.52667	0.2	0		Number of comparisons per family	10
0	0	0.077778	0.2	6.11778	0.3	0		Alpha	0.05
0	0	0.071111	0.5	3.91333	0.9	0
1.63556	0	0.34	0.2	2.82889	0.2	0		Dunn's multiple comparisons test	Mean rank diff.	Significant?	Summary	Adjusted P Value	Adjusted P Value
0	0	1.21556	0.2	2.52	0.1	0		Controls vs. VPA	17.33	No	ns	>0.9999	>0.9999
0.157778	0	0.453333	0.6	4.22889	0	0.088889		Controls vs. 4-AP	-247.4	Yes	****	<0.0001	<0.0001
0.068889	0	0.575556	0	2.56	0	0.055556		Controls vs. 4-AP and VPA (5mM)	-10.08	No	ns	>0.9999	0.976
0	0	0.868889	0.5	2.64667	0	0.095556		Controls vs. 4-AP and VPA (10mM)	-40.78	No	ns	0.4275	0.7457
0	0	0.28	0.1	4.95111	0	0		VPA vs. 4-AP	-264.7	Yes	****	<0.0001	<0.0001		changed on graph
0	0	2.88667	0.1	6.31778	0.2	0		VPA vs. 4-AP and VPA (5mM)	-27.41	No	ns	>0.9999	0.9467
0	0	0.317778	2	6.39111	0	0		VPA vs. 4-AP and VPA (10mM)	-58.12	Yes	*	0.0389	0.6605
0	0	1.00667	0.5	3.99333	0	0		4-AP vs. 4-AP and VPA (5mM)	237.3	Yes	****	<0.0001	<0.0001
0	0	0.251111	0.7	4.96444	0	0		4-AP vs. 4-AP and VPA (10mM)	206.6	Yes	****	<0.0001	<0.0001
0	0	1.31556	1.3	8.83111	5.7	0		4-AP and VPA (5mM) vs. 4-AP and VPA (10mM)	-30.71	No	ns	0.9364	0.9537
0	0	0.16	0.4	3.7	0	0
0	0	2.28	0.6	7.91556	0.1	2.22222
0	0	7.45556	1.1	3.21111	0.3	0		Descriptive stats	Controls	VPA	PTZ only	PTZ and VPA (5mM)	4-AP	4-AP and VPA (5mM)	4-AP and VPA (10mM)
0	0	0	1	7.27333	0	0		Number of values	84	84	84	48	124	124	96
0.062222	0	1.47111	0.8	7.90444	0	0
0	0	2.57778	0.3	14.1467	0.7	0.048889		Minimum	0	0	0	0	0	0	0
0	0	0.217778	0.4	4.43111	0	0		Maximum	1.636	1.676	9.038	2.6	14.15	5.9	8.809
0.055556	0	1.76222	1.5	5.98	0.1	0		Range	1.636	1.676	9.038	2.6	14.15	5.9	8.809
0	0	0.846667	0	8.47111	0.3	0.031111
0	0	0	0.2	3.88444	0	0		Mean	0.06829	0.04123	1.377	0.4813	3.339	0.1774	0.3033
0	0	0.397778	0.5	5.66444	0	0		Std. Deviation	0.2316	0.1926	2.047	0.5618	2.358	0.7694	0.9911
0	0	0	0.3	0.484444	0	0.193333		Std. Error of Mean	0.02527	0.02102	0.2233	0.08109	0.2117	0.0691	0.1012
0	0	0	0.6	5.8	0	0.024444
0	0	0.486667	0.3	6.17778	0	0
0	0	0.44	0.8	0.468889	0	0
0	0	3.62	2.6	3.36222	0	0.091111
0	0	0	0.5	2.56	0	0
0	0	1.27111		3.3	0	0.304444
0	0	0.693333		3.28444	0	0.068889
0	0	1.30667		2.07111	0	0.404444
0	0	0.744444		0.048889	0	0
0	0	0.115556		0.228889	0	0
0	0	0		0.786667	0.1	0.511111
0	0	1.67778		2.09111	0	0.035556
0	0	0		0.284444	0	0
0	0	0.242222		2.94	0	0
0	0	0.106667		0.424444	0	0
0	0.095556	0.057778		0	0	0.024444
0	0	0.604444		0	0	0.164444
0	0	0		0.282222	0	1.78222
0	0	0.657778		0.262222	0	0
0	0	1.26889		0	0	0.562222
0	0	2.02444		2.35556	0	8.80889
0	0	0.02		2.39333	0	0.097778
0	0	0.206667		2.38	0	0.542222
0	0	0		3.33111	0.5	0
0	0	0.604444		2.13333	0.1	0
0	0	0		0.82	2.2	0
0	0	0		2.18222	0	0
0	0	0.413333		3.07111	0	0
0	0	0.242222		2.12889	0	0
0	0.104444	3.78222		2.59333	0	0.302222
0.973333	0.211111	9.00889		2.46222	0	0.922222
0	0.064444	3.42667		1.21111	0.1	0.482222
0.057778	0.088889	9.03778		4.72222	0	0
0.245556	0	7.62		3.75778	0	0.762222
0	1.67556	4.09111		1.76	0.1	0.066667
0.404444	0	4.00222		5.16	0.6	0
0.077778	0.053333	5.42889		2.22889	0.1	0.868889
0	0.233333	5.78444		3.51778	0.5	1.67333
0.14	0.4	1.75333		0.997778	0.1	0.028889
0.013333	0.313333	4.90222		0.875556	0	0
0.086667	0	3.2		5.86	0	0.091111
				3.27111	0.1	0.042222
				2.88444	0	1.84
				0.846667	0	0
				5.54	0	1.25333
				4.20667	0.1	0.468889
				0.608889	0.3	0.96
				3.08444	0	0.06
				0.691111	0	0.117778
				0.464444	0.1	1.57333
				1.31556	0.1	0
				0.122222	0	0.382222
				8.12889	0	0
				3.34889	0
				1.33778	0
				1.59778	0
				2.18222	0
				0.864444	0
				4.16444	0
				2.79556	0
				7.14444	0
				2.66222	0
				2.12667	0
				2.35778	0
				4.38	0
				4.16889	0
				1.37556	0
				2.64222	0
				1.84444	0
				7.89111	0
				2.69333	0
				3.21333	0
				5.59556	0
				3.87778	0
				1.03111	0
				5.52889	0
				2.64	0
				8.61556	0
				4.10889	0
				5.19556	0
				3.77778	0

### Sheet: Figure 5AB lat circling (2)
total time is 30 min so 1800 sec		PTZ only	PTZ and VPA (5mM)	4-AP	4-AP and VPA (5mM)	4-AP and VPA (10mM)		Survival plots (Kaplan-Meier) where the first seizure event is substituted for death
CIRCLING- Seconds to first circling event	1	26.08	97	0.08	0.04	0.2			PTZ	PTZ + 5 mM VPA		4-AP	4-AP + 5mM VPA	4-AP + 10mM VPA
tadpoles that did not have an event in the 30 minutes analysed have been deleted	2	27.56	123.92	0.16	0.12	0.52		# censored subjects (no event)	11	14		0	8	26
time to first event	3	27.72	148.48	0.28	0.12	0.84		# deaths/events (circling)	73	34		124	116	70
	4	32.4	161.76	0.36	0.2	1.36		total group size	84	48		124	124	96
NE=censored= no event in 30 minutes (1800 sec)	5	36.44	210.76	0.4	0.2	1.52		Median survival (sec to event)	741.6	1128.48		52.4	10.2	264.82
	6	72.6	277.6	0.4	0.2	1.88		% tadpoles no event in 30 mins	13.0952	29.1667		0	6.45161	27.0833
	7	96.36	346.88	0.44	0.2	2.28
	8	109.28	366.76	0.52	0.28	2.48		Log-rank (Mantel-Cox) test	PTZ +/- VPA			Log-rank (Mantel-Cox) test	4-AP +/- VPA
	9	114.4	376.44	0.52	0.28	3.16		Chi square	4.529			Chi square	63.29
	10	114.52	434.52	0.96	0.32	7.8		df	1			df	2
	11	128.08	440.16	1.16	0.36	10.28		P value	0.0333			P value	<0.0001
	12	137.68	591.16	1.4	0.44	11.96		P value summary	*			P value summary	****
	13	140.12	616.44	1.4	0.64	12.6		Are the survival curves sig different?	Yes			Are the survival curves sig different?	Yes
	14	150.6	617.32	1.64	0.76	13.12
	15	163.8	618.76	1.84	0.8	14.8						Logrank test for trend
	16	167	625.4	1.96	0.88	15.36						Chi square	30.92
	17	190.4	668.04	1.96	0.88	16.16						df	1
	18	194	668.28	2.04	0.96	19.24						P value	<0.0001
	19	229	683	2.12	0.96	23.12						P value summary	****
	20	257.6	764.56	2.24	1.08	26.76						Sig. trend?	Yes
	21	271.4	768.16	3.4	1.16	27.16
	22	272.6	833.04	3.48	1.24	28.04
	23	278.88	1074.56	3.88	1.32	32.64
	24	298.04	1116.92	4.8	1.4	41.84
	25	301.24	1128.48	4.96	1.44	54.6
	26	323.88	1135.28	6.92	1.48	58.64
	27	356.12	1147.92	6.96	1.68	60.72
	28	377.44	1226.52	7.08	1.88	63.36
	29	396.6	1226.84	7.6	2.24	63.44
	30	416.04	1289.4	7.64	2.28	64.36
	31	450.2	1429.92	9.64	2.64	66.96
	32	489.04	1486.76	10.96	2.68	70.28
	33	496.72	1522.76	11.72	2.92	73.48
	34	501.48	1634.32	12.88	2.96	75.28
	35	538.32	1722.68	14.32	3	87.88
	36	557.6	NE	14.64	3.12	92.12
	37	596.52	NE	15.28	3.2	101.68
	38	635.12	NE	17	3.24	117.96
	39	686.24	NE	17.08	3.36	119.2
	40	709.8	NE	17.48	3.4	128.28
	41	726.76	NE	21.56	3.44	146.08
	42	733.56	NE	23.92	3.48	155.92
	43	749.64	NE	25.04	3.64	185.44
	44	785.52	NE	25.16	3.84	188.76
	45	814.44	NE	25.8	4.04	241.72
	46	823.56	NE	27.16	4.96	243.84
	47	849.72	NE	29.84	5.12	262.68
	48	854.36	NE	31.56	6.32	264
	49	862.44		37.8	6.52	265.64
	50	913.04		38.4	6.68	285.56
	51	1101.84		39.16	6.88	286.8
	52	1164.16		40.12	7.2	292.76
	53	1166.92		40.84	7.24	306.84
	54	1195.24		42	7.36	307.2
	55	1216.96		43.68	7.4	328.96
	56	1218.72		44.32	7.4	356.8
	57	1237.84		46.56	7.48	381.04
	58	1257.96		47.16	8.24	408.8
	59	1276.6		47.32	8.76	430.68
	60	1314.04		47.8	9.16	454.12
	61	1333		48.48	9.44	461.04
	62	1386.76		51.92	9.68	582.2
	63	1393.76		52.88	10.2	698.36
	64	1429.36		54.32	10.28	775.2
	65	1444.56		57.52	10.76	1033.16
	66	1471.12		58.28	11.36	1076.72
	67	1477.64		70.44	11.72	1433.56
	68	1494.4		74.28	12	1448.48
	69	1507.84		74.76	12.12	1462.76
	70	1591.76		77.36	12.24	1499.44
	71	1611.48		78	12.76	NE
	72	1695.28		83.92	13.76	NE
	73	1797.92		103.12	13.76	NE
	74	NE		105.16	14	NE
	75	NE		105.96	14.24	NE
	76	NE		106.4	14.68	NE
	77	NE		107.12	15.68	NE
	78	NE		109.08	15.96	NE
	79	NE		113.6	16.32	NE
	80	NE		114.6	16.68	NE
	81	NE		120.28	18.64	NE
	82	NE		120.44	18.72	NE
	83	NE		120.56	18.96	NE
	84	NE		129.92	21.28	NE
	85			129.96	21.36	NE
	86			131.84	23.2	NE
	87			132.96	25.56	NE
	88			137.44	27.28	NE
	89			145.08	29	NE
	90			150.04	29.84	NE
	91			160.44	30.08	NE
	92			161.36	31.68	NE
	93			170.04	33.12	NE
	94			172.56	34.96	NE
	95			176.68	43.72	NE
	96			180.16	44.4	NE
	97			202.64	46.24
	98			216.88	56.48
	99			246.96	59.8
	100			250.84	67.72
	101			251.2	67.96
	102			252.92	75.32
	103			263.04	99.44
	104			265.04	117.6
	105			275.04	143.32
	106			307.28	167.8
	107			307.48	223.12
	108			315.4	234.04
	109			319.2	240.56
	110			339.68	283.96
	111			342.56	342.16
	112			349	405.8
	113			352.44	416.64
	114			383.68	508.48
	115			403.76	1056.8
	116			460.64	1489.96
	117			486.72	NE
	118			618.84	NE
	119			621.28	NE
	120			733.52	NE
	121			773	NE
	122			790.32	NE
	123			844.2	NE
	124			1408.16	NE

### Sheet: Fig 5CD latency darting
DARTING- Seconds to first darting event
tadpoles that did not have an event in the 30 minutes analysed have been deleted
time to first event							Survival plots (Kaplan-Meier) where the first seizure event is substituted for death
NE=censored= no event in 30 minutes (1800 sec)								PTZ	PTZ +VPA		4-AP	4-AP + 5mM VPA	4-AP + 10 mM VPA
	PTZ only	PTZ and VPA (5mM)	4-AP	4-AP and VPA (5mM)	4-AP and VPA (10mM)		# censored subjects (no event)	13	10		15	76	58
1	10.24	96.84	0.28	0.28	2.04		# deaths/events (darting)	71	38		109	48	38
2	23.04	123.92	0.44	1.84	4.64		total group size	84	48		124	124	96
3	24.64	147.64	0.64	2.2	11		Median survival (sec to event)	979.52	668.8		60.32	Undefined	Undefined
4	24.8	161.64	0.68	2.6	12.2		% tadpoles no event in 30 mins	15.4762	20.8333		12.0968	61.2903	60.4167
5	28.08	183.2	0.84	4.76	20.48
6	31.12	210.68	1.12	28.32	24.6		Log-rank (Mantel-Cox) test	PTZ +/-VPA			Log-rank (Mantel-Cox) test	4-AP +/- VPA
7	34.32	254.4	1.16	30.04	27.28		Chi square	0.1103			Chi square	129.2
8	36.28	334.28	1.44	33.4	33.72		df	1			df	2
9	37.68	346.96	1.48	35.76	37.32		P value	0.7398			P value	<0.0001
10	42.76	383.28	1.84	36.52	55.28		P value summary	ns			P value summary	****
11	55.92	408.28	2	37.92	56		Are the survival curves sig different?	No			Are the survival curves sig different?	Yes
12	96.16	434.56	2.12	44.16	63.04
13	118.64	440.08	2.28	48.24	65.88						Logrank test for trend
14	127.28	448.56	2.44	51.88	80.16						Chi square	81.6
15	149	471.8	2.48	58.8	89.56						df	1
16	156.28	589.4	2.52	85.16	123.92						P value	<0.0001
17	163.72	593.6	3.12	88.04	137.48						P value summary	****
18	175.96	596.36	4.28	100.32	139.12						Sig. trend?	Yes
19	182.84	598.56	4.72	111.76	156.84
20	228.84	615.16	4.8	113.6	165.44
21	244.08	618.68	4.88	116.4	222.8
22	249.36	625.32	4.96	138.92	246.64
23	271.36	667.2	6.08	150.72	268.12
24	304.48	667.92	6.16	176.12	277.8
25	323.8	669.68	6.48	178.08	296.8
26	415.88	682.2	7.28	178.32	326.52
27	422.64	768.08	7.76	206.08	352.24
28	452.08	1025.72	8.48	285.28	412.08
29	463.44	1057.28	11	290.4	413.8
30	487.76	1074.44	12.48	331.88	463.24
31	501.28	1091	13.56	359.2	469.04
32	539.32	1117.04	13.72	395.92	905.88
33	557.48	1171.32	14.32	423.4	923.88
34	596.68	1237.96	14.4	524.64	1050.2
35	678.56	1429.8	15.08	587.36	1126.16
36	732.4	1459.6	15.28	670.44	1128.44
37	814.44	1634.2	16.76	996.28	1270.8
38	824	1765.52	17.28	1118.2	1567.6
39	839.68	NE	18.48	1142.12
40	854.32	NE	20.12	1215.76
41	880.76	NE	23.16	1319.08
42	904.92	NE	24.28	1359.2
43	1054.12	NE	24.88	1553.84
44	1082.16	NE	25.76	1597.2
45	1100.92	NE	30.08	1621.68
46	1104.48	NE	33.28	1762.52
47	1163.96	NE	35.04	1764.68
48	1183.4	NE	35.84
49	1197		36.52
50	1203.16		37.84
51	1216.68		37.92
52	1218.64		39
53	1223.12		40.48
54	1237.16		41.72
55	1238.04		41.92
56	1325.08		44.16
57	1332.88		44.2
58	1386.36		46.12
59	1393.44		48.24
60	1442.56		49.44
61	1444		53.44
62	1472.96		57.04
63	1477.52		60.32
64	1486.08		64.24
65	1501.92		74.6
66	1529.56		76.88
67	1588.24		77.24
68	1591.64		80.4
69	1619.48		85.04
70	1646.32		96.68
71	1652.32		98.64
72	NE		100.32
73	NE		100.8
74	NE		111.92
75	NE		112.52
76	NE		113.56
77	NE		117.88
78	NE		120.2
79	NE		136.4
80	NE		143.36
81	NE		143.52
82	NE		145.16
83	NE		160.28
84	NE		170.12
85			176.56
86			179.68
87			196.88
88			199.64
89			206.08
90			230.24
91			243.08
92			246.72
93			250.6
94			262.4
95			266.36
96			311.04
97			355.68
98			356.36
99			374.88
100			383.6
101			460.68
102			490.88
103			621.32
104			772.96
105			839.64
106			844.2
107			1405
108			1661.96
109			1718.12
110
111
112
113
114
115
116
117
118
119
120
121
122
123
124
